## Supplementary material for "A Sample to Results Workflow for Compositional Analysis of Multiplexed Amplicon Sequencing Experiments": Sample metadata

	SampleID	Barcode	Sample_type	Sample_temperature_F	Collection_date	Latitude	Longitude	Environmental_replicate	Enviro_Replicate_number	Enviro_Replicate_name	Technical_replicate	Tech_Replicate_number	Tech_Replicate_name	Sample.Description	Simplified.Sample.Name	Optimal_DNA	16S_ASVs	18S_ASVs	arrA_ASVs	dsrB_ASVs	mcrA_ASVs	narG_ASVs	nirK_ASVs	nrfA_ASVs	phoD_ASVs	phoX_ASVs	pmoA_ASVs
DESS-process-2020	DESS-process-2020	DESS-process-2020	Process_Control	NA	NA	NA	NA	FALSE	NA		FALSE	NA		Process Control	Process Control-1	NA	1813	1627	10	4	1	3	NA	10	1	1	9
Freshwater-000390	Freshwater-000390	390	Freshwater	NA	10/21/2019	39.1674689	-75.5211736	FALSE	NA		FALSE	NA		FW-Silver Lake	FW-Silver Lake-1	Optimal	175398	185574	1832	2605	2342	791	693	3638	3745	4075	34551
Freshwater-000391-tech-1	Freshwater-000391-tech-1	000391-tech-1	Freshwater	56.5	11/4/2019	39.163583	-75.519083	FALSE	NA		TRUE	1	Freshwater-000391	FW-Silver Lake	FW-Silver Lake-2	Sub-optimal	116915	227045	1500	2261	975	899	3856	6495	2444	2463	16333
Freshwater-000391-tech-2	Freshwater-000391-tech-2	000391-tech-2	Freshwater	56.5	11/4/2019	39.163583	-75.519083	FALSE	NA		TRUE	2	Freshwater-000391	FW-Silver Lake	FW-Silver Lake-3	Sub-optimal	118602	175086	1290	1125	1413	890	2972	5442	1459	1592	11325
Freshwater-000392	Freshwater-000392	392	Freshwater	58	11/4/2019	39.166028	-75.520194	FALSE	NA		FALSE	NA		FW-Silver Lake	FW-Silver Lake-4	Optimal	62691	107016	6784	7122	2537	2845	4758	25233	1145	1227	9645
Freshwater-000395	Freshwater-000395	395	Freshwater	58.5	11/4/2019	39.16975	-75.523333	FALSE	NA		FALSE	NA		FW-Silver Lake	FW-Silver Lake-5	Sub-optimal	110519	163059	59	216	3	106	194	149	633	448	7469
Freshwater-000396-tech-1	Freshwater-000396-tech-1	000396-tech-1	Freshwater	57	11/4/2019	39.173194	-75.530361	FALSE	NA		TRUE	1	Freshwater-000396	FW-Silver Lake	FW-Silver Lake-6	Sub-optimal	50809	139060	309	562	642	302	687	657	1034	531	9794
Freshwater-000396-tech-2	Freshwater-000396-tech-2	000396-tech-2	Freshwater	57	11/4/2019	39.173194	-75.530361	FALSE	NA		TRUE	2	Freshwater-000396	FW-Silver Lake	FW-Silver Lake-7	Sub-optimal	94557	118058	524	861	213	730	584	688	897	345	4716
Freshwater-000697	Freshwater-000697	697	Freshwater	62	10/30/2019	38.9889	-75.5107	FALSE	NA		FALSE	NA		FW-Coursey Pond Autumn	FW-Coursey Pond Autumn-1	Optimal	150026	173433	4177	3993	5165	3368	6878	6816	8155	8223	24864
Freshwater-000700	Freshwater-000700	700	Freshwater	NA	11/4/2019	39.1683004	-75.5209999	FALSE	NA		FALSE	NA		FW-Silver Lake	FW-Silver Lake-8	Optimal	102716	155928	392	2521	2461	807	2348	3661	4770	6071	19753
Freshwater-040627160	Freshwater-040627160	40627160	Freshwater	NA	7/31/2019	39.657146	-75.564944	TRUE	1	DE-River-Freshwater	FALSE	NA		FW-DE River	FW-DE River-1	Sub-optimal	153041	209176	2044	2309	2	671	629	7021	1323	740	6289
Freshwater-120918327	Freshwater-120918327	120918327	Freshwater	NA	7/31/2019	39.657146	-75.564944	TRUE	2	DE-River-Freshwater	FALSE	NA		FW-DE River	FW-DE River-2	Sub-optimal	117083	295139	2151	1940	222	1810	1566	10246	2115	1060	8693
Freshwater-Coursey-1	Freshwater-Coursey-1	Coursey-1	Freshwater	NA	6/4/2019	38.988933	-75.510617	FALSE	NA		FALSE	NA		FW-Coursey Pond Spring	FW-Coursey Pond Spring-1	Sub-optimal	117487	104511	152	113	288	43	93	235	385	1	174
Freshwater-Coursey-2	Freshwater-Coursey-2	Coursey-2	Freshwater	NA	6/4/2019	38.988933	-75.510617	FALSE	NA		FALSE	NA		FW-Coursey Pond Spring	FW-Coursey Pond Spring-2	Optimal	27015	168502	99	98	6	73	6	20	78	2	26
Freshwater-Coursey-3	Freshwater-Coursey-3	Coursey-3	Freshwater	81	7/24/2019	38.988933	-75.510617	FALSE	NA		FALSE	NA		FW-Coursey Pond Summer	FW-Coursey Pond Summer-1	Optimal	159025	188482	6122	17975	15749	6830	5284	25060	15789	10528	36002
Freshwater-Coursey-4	Freshwater-Coursey-4	Coursey-4	Freshwater	81	7/24/2019	38.988933	-75.510617	FALSE	NA		FALSE	NA		FW-Coursey Pond Summer	FW-Coursey Pond Summer-2	Sub-optimal	127376	184594	4424	14670	9111	5464	2564	17642	5729	6648	24725
Freshwater-DE-River-1-MM	Freshwater-DE-River-1-MM	DE-River-1-MM	Freshwater	NA	7/31/2019	39.65715	-75.56494	FALSE	NA		FALSE	NA		FW-DE River	FW-DE River-3	Optimal	45854	112781	4978	6708	3783	3276	4353	14085	1503	326	12145
Positive-control-2020	Positive-control-2020	Positive-control-2020	Positive_Control	NA	NA	NA	NA	FALSE	NA		FALSE	NA		Positive Control	Positive Control-1	NA	116055	58589	420	6119	32988	8787	28031	47405	79	5678	8734
Sediment-091007078	Sediment-091007078	91007078	Sediment	NA	7/31/2019	39.657146	-75.564944	TRUE	1	DE-River-Sediment	FALSE	NA		Sediment-DE River	Sediment-DE River-1	Sub-optimal	15543	4478	16	30	2	1	2	555	349	213	10
Sediment-120918326	Sediment-120918326	120918326	Sediment	NA	7/31/2019	39.657146	-75.564944	TRUE	2	DE-River-Sediment	FALSE	NA		Sediment-DE River	Sediment-DE River-2	Sub-optimal	90711	56337	1453	275	371	696	204	8984	1389	2454	692
Soil-000698	Soil-000698	698	Soil	64	10/30/2019	38.9897	-75.5113	FALSE	NA		FALSE	NA		Soil-Coursey Landing	Soil-Coursey Landing-1	Optimal	73302	169261	53070	43353	707	24767	38429	32560	44930	6589	11205
Soil-12252019-1-tech-1	Soil-12252019-1-tech-1	12152019-1-tech-1	Soil	48	12/15/2019	38.8459	-75.2845	TRUE	1	Agricultural-Soil	TRUE	1	Soil-12252019-1	Soil-Agricultural	Soil-Agricultural-1	Optimal	111129	106309	3995	1122	99	6898	7387	18710	7577	3117	1149
Soil-12252019-1-tech-2	Soil-12252019-1-tech-2	12152019-1-tech-2	Soil	48	12/15/2019	38.8459	-75.2845	TRUE	1	Agricultural-Soil	TRUE	2	Soil-12252019-1	Soil-Agricultural	Soil-Agricultural-2	Optimal	67084	84550	4544	1401	3	5225	5399	21773	3109	1949	987
Soil-12252019-2-tech-1	Soil-12252019-2-tech-1	12152019-2-tech-1	Soil	48	12/15/2019	38.8459	-75.2845	TRUE	2	Agricultural-Soil	TRUE	1	Soil-12252019-2	Soil-Agricultural	Soil-Agricultural-3	Optimal	128660	115253	2066	1073	7	2519	4305	7332	2731	1129	868
Soil-12252019-2-tech-2	Soil-12252019-2-tech-2	12152019-2-tech-2	Soil	48	12/15/2019	38.8459	-75.2845	TRUE	2	Agricultural-Soil	TRUE	2	Soil-12252019-2	Soil-Agricultural	Soil-Agricultural-4	Optimal	66721	68442	1766	860	7	2746	2782	2595	1136	592	748
Soil-12252019-3-tech-1	Soil-12252019-3-tech-1	12152019-3-tech-1	Soil	48	12/15/2019	38.8459	-75.2845	TRUE	3	Agricultural-Soil	TRUE	1	Soil-12252019-3	Soil-Agricultural	Soil-Agricultural-5	Optimal	129984	138067	4702	2374	8	2370	7602	32969	24814	5810	1984
Soil-12252019-3-tech-2	Soil-12252019-3-tech-2	12152019-3-tech-2	Soil	48	12/15/2019	38.8459	-75.2845	TRUE	3	Agricultural-Soil	TRUE	2	Soil-12252019-3	Soil-Agricultural	Soil-Agricultural-6	Optimal	70028	89325	2931	2334	13	9015	9411	12316	5642	2622	1205
